# Near real-time data on the human neutralizing antibody landscape to influenza virus as of early 2026 to inform vaccine-strain selection

**DOI:** 10.64898/2026.02.18.706711

**Authors:** Caroline Kikawa, John Huddleston, Sam A. Turner, Andrea N. Loes, Jiaojiao Liu, Sydney Gang, Tachianna Griffiths, Elizabeth M. Drapeau, Benjamin J. Cowling, Faith Ho, Nancy H. L. Leung, Janet A. Englund, Kirsten Lacombe, Shinji Watanabe, Hideki Hasegawa, Michael Busch, Marion Lanteri, Mars Stone, Bryan Spencer, Richard A. Neher, Derek J. Smith, Trevor Bedford, Scott E. Hensley, Jesse D. Bloom

**Affiliations:** Division of Basic Sciences and Computational Biology Program, Fred Hutch Cancer Center, Seattle, WA; Department of Genome Sciences, University of Washington, Seattle, WA; Medical Scientist Training Program, University of Washington, Seattle, WA; Vaccine and Infectious Disease Division, Fred Hutch Cancer Center, Seattle, WA; Howard Hughes Medical Institute, Seattle, WA; Center for Pathogen Evolution, Department of Zoology, University of Cambridge, Cambridge, UK; Depts of Microbiology and Medicine, Perelman School of Medicine, University of Pennsylvania, Philadelphia, PA; WHO Collaborating Centre for Infectious Disease Epidemiology and Control, School of Public Health, LKS Faculty of Medicine, The University of Hong Kong, Pok Fu Lam, Hong Kong Special Administrative Region; Seattle Children’s Research Institute and Department of Pediatrics, University of Washington, Seattle, WA; Influenza Research Center, National Institute of Infectious Diseases, Japan Institute for Health Security, 1-21-1 Toyama Shinjuku-ku, Tokyo 162-8655, Japan; Vitalant Research Institute, San Francisco, CA; Department of Laboratory Medicine, University of California San Francisco, San Francisco, CA; Creative Testing Solutions, Tempe AZ; American Red Cross, Dedham, MA; Swiss Institute of Bioinformatics and Biozentrum, University of Basel, Basel, Switzerland

## Abstract

Twice each year, a decision is made on whether to update the strains included in the seasonal influenza vaccine to better match the most recent circulating viral strains. To characterize the antigenic properties of current seasonal influenza A strains to inform the upcoming decision about which strains to include in the 2026-2027 Northern Hemisphere vaccine, here we perform high-throughput sequencing-based neutralization assays using a library of 57 H3N2 and 34 H1N1 influenza hemagglutinins reflecting the circulating diversity of strains in late 2025 to early 2026. We assay this library against 302 human sera collected in late 2025. The resulting data set encompasses 27,409 titers, and provides a near real-time portrait of the human neutralizing antibody landscape against influenza virus. We find that many human sera have lower titers against the K subclade of H3N2 and the D.3.1.1 subclade of H1N1; these subclades have recently become dominant among their respective subtypes. Our measurements also reveal variability in titers to different subvariants within the K subclade of H3N2, with titers especially low to subclade K strains with additional mutations in antigenic regions D and E. We make all our data and accompanying visualizations publicly available to enable their use in vaccine-strain selection and analyses of influenza evolution and immunity.
