## Supplementary File 2 for "Near real-time data on the human neutralizing antibody landscape to influenza virus as of early 2026 to inform vaccine-strain selection"

serum	cohort	age	sex	serum_collection_date	age_numeric	exposure_info	subject_id	days_post_vax
seqneut25to26_sera_3001	HKU	10-19y	Female	2025-08	14.5	Rountine FU - no reported infection
seqneut25to26_sera_3002	HKU	10-19y	Female	2025-08	14.5	Rountine FU - no reported infection
seqneut25to26_sera_3003	HKU	10-19y	Male	2025-09	14.5	Rountine FU - no reported infection
seqneut25to26_sera_3005	HKU	10-19y	Female	2025-09	14.5	Rountine FU - no reported infection
seqneut25to26_sera_3006	HKU	10-19y	Female	2025-10	14.5	Rountine FU - no reported infection
seqneut25to26_sera_3007	HKU	20-29y	Male	2025-08	24.5	Rountine FU - no reported infection
seqneut25to26_sera_3008	HKU	20-29y	Male	2025-09	24.5	Rountine FU - no reported infection
seqneut25to26_sera_3009	HKU	20-29y	Female	2025-08	24.5	Rountine FU - no reported infection
seqneut25to26_sera_3010	HKU	20-29y	Male	2025-09	24.5	Rountine FU - no reported infection
seqneut25to26_sera_3011	HKU	20-29y	Male	2025-10	24.5	Rountine FU - no reported infection
seqneut25to26_sera_3012	HKU	20-29y	Male	2025-10	24.5	Rountine FU - no reported infection
seqneut25to26_sera_3013	HKU	30-39y	Female	2025-07	34.5	Rountine FU - no reported infection
seqneut25to26_sera_3014	HKU	30-39y	Male	2025-10	34.5	Rountine FU - no reported infection
seqneut25to26_sera_3015	HKU	30-39y	Female	2025-10	34.5	Rountine FU - no reported infection
seqneut25to26_sera_3016	HKU	30-39y	Female	2025-07	34.5	Rountine FU - no reported infection
seqneut25to26_sera_3017	HKU	30-39y	Female	2025-10	34.5	Rountine FU - no reported infection
seqneut25to26_sera_3018	HKU	30-39y	Female	2025-09	34.5	Rountine FU - no reported infection
seqneut25to26_sera_3019	HKU	40-49y	Male	2025-10	44.5	Rountine FU - no reported infection
seqneut25to26_sera_3020	HKU	40-49y	Female	2025-09	44.5	Rountine FU - no reported infection
seqneut25to26_sera_3021	HKU	40-49y	Male	2025-09	44.5	Rountine FU - no reported infection
seqneut25to26_sera_3022	HKU	40-49y	Female	2025-10	44.5	Rountine FU - no reported infection
seqneut25to26_sera_3023	HKU	40-49y	Female	2025-09	44.5	Rountine FU - no reported infection
seqneut25to26_sera_3024	HKU	40-49y	Female	2025-10	44.5	Rountine FU - no reported infection
seqneut25to26_sera_3025	HKU	50-59y	Male	2025-10	54.5	Rountine FU - no reported infection
seqneut25to26_sera_3026	HKU	50-59y	Male	2025-09	54.5	Rountine FU - no reported infection
seqneut25to26_sera_3027	HKU	50-59y	Female	2025-09	54.5	Rountine FU - no reported infection
seqneut25to26_sera_3028	HKU	50-59y	Female	2025-10	54.5	Rountine FU - no reported infection
seqneut25to26_sera_3029	HKU	50-59y	Female	2025-10	54.5	Rountine FU - no reported infection
seqneut25to26_sera_3030	HKU	50-59y	Female	2025-09	54.5	Rountine FU - no reported infection
seqneut25to26_sera_3031	HKU	60-69y	Male	2025-09	64.5	Rountine FU - no reported infection
seqneut25to26_sera_3032	HKU	60-69y	Female	2025-09	64.5	Rountine FU - no reported infection
seqneut25to26_sera_3033	HKU	60-69y	Female	2025-09	64.5	Rountine FU - no reported infection
seqneut25to26_sera_3034	HKU	60-69y	Male	2025-09	64.5	Rountine FU - no reported infection
seqneut25to26_sera_3035	HKU	60-69y	Male	2025-10	64.5	Rountine FU - no reported infection
seqneut25to26_sera_3036	HKU	60-69y	Male	2025-09	64.5	Rountine FU - no reported infection
seqneut25to26_sera_3037	HKU	70-79y	Female	2025-11	74.5	Rountine FU - no reported infection
seqneut25to26_sera_3038	HKU	70-79y	Male	2025-09	74.5	Rountine FU - no reported infection
seqneut25to26_sera_3039	HKU	70-79y	Male	2025-09	74.5	Rountine FU - no reported infection
seqneut25to26_sera_3040	HKU	70-79y	Male	2025-09	74.5	Rountine FU - no reported infection
seqneut25to26_sera_3041	HKU	70-79y	Male	2025-09	74.5	Rountine FU - no reported infection
seqneut25to26_sera_3042	HKU	70-79y	Male	2025-09	74.5	Rountine FU - no reported infection
seqneut25to26_sera_3045	HKU	40-49y	Male	2025-07	44.5	Rountine FU - pre-infection (infection on Aug-2025)
seqneut25to26_sera_3047	HKU	40-49y	Male	2025-09	44.5	Active surv - post-infection ARI day 28 (infection on Aug-2025)
seqneut25to26_sera_4001	NIID	45	Male	2025-11	45.0	2024 vaccine:yes, 2023 vaccine:yes, 2022 vaccine:yes
seqneut25to26_sera_4002	NIID	41	Female	2025-11	41.0	2024 vaccine:no, 2023 vaccine:yes, 2022 vaccine:yes
seqneut25to26_sera_4003	NIID	40	Female	2025-11	40.0	2024 vaccine:yes, 2023 vaccine:yes, 2022 vaccine:yes
seqneut25to26_sera_4004	NIID	52	Female	2025-11	52.0	2024 vaccine:yes, 2023 vaccine:yes, 2022 vaccine:yes
seqneut25to26_sera_4005	NIID	61	Female	2025-11	61.0	2024 vaccine:yes, 2023 vaccine:yes, 2022 vaccine:yes
seqneut25to26_sera_4006	NIID	40	Female	2025-11	40.0	2024 vaccine:yes, 2023 vaccine:yes, 2022 vaccine:no
seqneut25to26_sera_4007	NIID	42	Female	2025-11	42.0	2024 vaccine:yes, 2023 vaccine:yes, 2022 vaccine:yes
seqneut25to26_sera_4008	NIID	54	Female	2025-11	54.0	2024 vaccine:yes, 2023 vaccine:yes, 2022 vaccine:no
seqneut25to26_sera_4009	NIID	45	Female	2025-11	45.0	2024 vaccine:no, 2023 vaccine:unknown, 2022 vaccine:unknown
seqneut25to26_sera_4010	NIID	64	Female	2025-11	64.0	2024 vaccine:yes, 2023 vaccine:unknown, 2022 vaccine:unknown
seqneut25to26_sera_4011	NIID	64	Male	2025-11	64.0	2024 vaccine:yes, 2023 vaccine:yes, 2022 vaccine:yes
seqneut25to26_sera_4012	NIID	64	Male	2025-11	64.0	2024 vaccine:no, 2023 vaccine:unknown, 2022 vaccine:unknown
seqneut25to26_sera_4013	NIID	46	Female	2025-11	46.0	2024 vaccine:yes, 2023 vaccine:yes, 2022 vaccine:yes
seqneut25to26_sera_4014	NIID	43	Male	2025-11	43.0	2024 vaccine:yes, 2023 vaccine:yes, 2022 vaccine:no
seqneut25to26_sera_4015	NIID	54	Female	2025-11	54.0	2024 vaccine:yes, 2023 vaccine:yes, 2022 vaccine:yes
seqneut25to26_sera_4016	NIID	43	Male	2025-11	43.0	2024 vaccine:yes, 2023 vaccine:yes, 2022 vaccine:yes
seqneut25to26_sera_4017	NIID	46	Female	2025-11	46.0	2024 vaccine:yes, 2023 vaccine:yes, 2022 vaccine:yes
seqneut25to26_sera_4018	NIID	41	Male	2025-11	41.0	2024 vaccine:yes, 2023 vaccine:yes, 2022 vaccine:yes
seqneut25to26_sera_4019	NIID	46	Male	2025-11	46.0	2024 vaccine:yes, 2023 vaccine:yes, 2022 vaccine:yes
seqneut25to26_sera_4020	NIID	44	Female	2025-11	44.0	2024 vaccine:yes, 2023 vaccine:yes, 2022 vaccine:yes
seqneut25to26_sera_4021	NIID	34	Female	2025-11	34.0	2024 vaccine:yes, 2023 vaccine:yes, 2022 vaccine:no
seqneut25to26_sera_4022	NIID	53	Male	2025-11	53.0	2024 vaccine:yes, 2023 vaccine:yes, 2022 vaccine:yes
seqneut25to26_sera_4023	NIID	48	Female	2025-11	48.0	2024 vaccine:yes, 2023 vaccine:yes, 2022 vaccine:yes
seqneut25to26_sera_4024	NIID	52	Female	2025-11	52.0	2024 vaccine:yes, 2023 vaccine:yes, 2022 vaccine:yes
seqneut25to26_sera_4025	NIID	54	Female	2025-11	54.0	2024 vaccine:yes, 2023 vaccine:yes, 2022 vaccine:yes
seqneut25to26_sera_4026	NIID	54	Female	2025-11	54.0	2024 vaccine:yes, 2023 vaccine:yes, 2022 vaccine:yes
seqneut25to26_sera_4027	NIID	27	Female	2025-11	27.0	2024 vaccine:yes, 2023 vaccine:yes, 2022 vaccine:yes
seqneut25to26_sera_4028	NIID	63	Female	2025-11	63.0	2024 vaccine:yes, 2023 vaccine:yes, 2022 vaccine:yes
seqneut25to26_sera_4029	NIID	47	Female	2025-11	47.0	2024 vaccine:yes, 2023 vaccine:yes, 2022 vaccine:yes
seqneut25to26_sera_4030	NIID	45	Female	2025-11	45.0	2024 vaccine:yes, 2023 vaccine:yes, 2022 vaccine:yes
seqneut25to26_sera_4031	NIID	38	Female	2025-11	38.0	2024 vaccine:yes, 2023 vaccine:yes, 2022 vaccine:yes
seqneut25to26_sera_4032	NIID	41	Female	2025-11	41.0	2024 vaccine:yes, 2023 vaccine:yes, 2022 vaccine:yes
seqneut25to26_sera_4033	NIID	51	Male	2025-11	51.0	2024 vaccine:yes, 2023 vaccine:yes, 2022 vaccine:yes
seqneut25to26_sera_4034	NIID	45	Male	2025-11	45.0	2024 vaccine:yes, 2023 vaccine:yes, 2022 vaccine:yes
seqneut25to26_sera_4035	NIID	41	Female	2025-11	41.0	2024 vaccine:yes, 2023 vaccine:yes, 2022 vaccine:yes
seqneut25to26_sera_4036	NIID	26	Male	2025-11	26.0	2024 vaccine:yes, 2023 vaccine:yes, 2022 vaccine:yes
seqneut25to26_sera_4037	NIID	29	Female	2025-11	29.0	2024 vaccine:yes, 2023 vaccine:yes, 2022 vaccine:no
seqneut25to26_sera_4038	NIID	40	Male	2025-11	40.0	2024 vaccine:yes, 2023 vaccine:unknown, 2022 vaccine:unknown
seqneut25to26_sera_4039	NIID	38	Female	2025-11	38.0	2024 vaccine:yes, 2023 vaccine:yes, 2022 vaccine:yes
seqneut25to26_sera_4040	NIID	39	Female	2025-11	39.0	2024 vaccine:yes, 2023 vaccine:unknown, 2022 vaccine:unknown
seqneut25to26_sera_4041	NIID	25	Female	2025-11	25.0	2024 vaccine:yes, 2023 vaccine:yes, 2022 vaccine:no
seqneut25to26_sera_4042	NIID	49	Female	2025-11	49.0	2024 vaccine:yes, 2023 vaccine:yes, 2022 vaccine:yes
seqneut25to26_sera_4043	NIID	47	Female	2025-11	47.0	2024 vaccine:yes, 2023 vaccine:no, 2022 vaccine:yes
seqneut25to26_sera_4044	NIID	42	Female	2025-11	42.0	2024 vaccine:yes, 2023 vaccine:yes, 2022 vaccine:yes
seqneut25to26_sera_4045	NIID	43	Female	2025-11	43.0	2024 vaccine:yes, 2023 vaccine:yes, 2022 vaccine:yes
seqneut25to26_sera_4046	NIID	38	Female	2025-11	38.0	2024 vaccine:yes, 2023 vaccine:yes, 2022 vaccine:yes
seqneut25to26_sera_4047	NIID	30	Male	2025-11	30.0	2024 vaccine:yes, 2023 vaccine:yes, 2022 vaccine:yes
seqneut25to26_sera_4048	NIID	57	Female	2025-11	57.0	2024 vaccine:yes, 2023 vaccine:yes, 2022 vaccine:yes
seqneut25to26_sera_4049	NIID	42	Male	2025-11	42.0	2024 vaccine:yes, 2023 vaccine:yes, 2022 vaccine:yes
seqneut25to26_sera_4050	NIID	52	Male	2025-11	52.0	2024 vaccine:yes, 2023 vaccine:yes, 2022 vaccine:yes
seqneut25to26_sera_4077	NIID	84	Female	2025-11	84.0	2024 vaccine:unknown, 2023 vaccine:unknown, 2022 vaccine:unknown
seqneut25to26_sera_4078	NIID	87	Female	2025-11	87.0	2024 vaccine:yes, 2023 vaccine:yes, 2022 vaccine:unknown
seqneut25to26_sera_4079	NIID	76	Male	2025-11	76.0	2024 vaccine:yes, 2023 vaccine:yes, 2022 vaccine:yes
seqneut25to26_sera_4080	NIID	84	Female	2025-11	84.0	2024 vaccine:unknown, 2023 vaccine:unknown, 2022 vaccine:unknown
seqneut25to26_sera_4081	NIID	84	Female	2025-11	84.0	2024 vaccine:unknown, 2023 vaccine:unknown, 2022 vaccine:unknown
seqneut25to26_sera_4082	NIID	84	Male	2025-11	84.0	2024 vaccine:yes, 2023 vaccine:unknown, 2022 vaccine:unknown
seqneut25to26_sera_4083	NIID	86	Female	2025-11	86.0	2024 vaccine:unknown, 2023 vaccine:unknown, 2022 vaccine:unknown
seqneut25to26_sera_4084	NIID	87	Male	2025-11	87.0	2024 vaccine:yes, 2023 vaccine:no, 2022 vaccine:unknown
seqneut25to26_sera_4085	NIID	103	Female	2025-11	103.0	2024 vaccine:yes, 2023 vaccine:no, 2022 vaccine:unknown
seqneut25to26_sera_4086	NIID	86	Female	2025-11	86.0	2024 vaccine:yes, 2023 vaccine:no, 2022 vaccine:unknown
seqneut25to26_sera_4087	NIID	94	Female	2025-11	94.0	2024 vaccine:yes, 2023 vaccine:yes, 2022 vaccine:yes
seqneut25to26_sera_1016_d0	PENN	40	Female	2025-10	40.0	d0 egg-based Flulaval vaccine	seqneut25to26_sera_1016	0.0
seqneut25to26_sera_1016_d28	PENN	40	Female	2025-11	40.0	d28 egg-based Flulaval vaccine	seqneut25to26_sera_1016	28.0
seqneut25to26_sera_1002_d0	PENN	25	Female	2025-10	25.0	d0 egg-based Flulaval vaccine	seqneut25to26_sera_1002	0.0
seqneut25to26_sera_1002_d28	PENN	25	Female	2025-11	25.0	d28 egg-based Flulaval vaccine	seqneut25to26_sera_1002	28.0
seqneut25to26_sera_1021_d0	PENN	46	Female	2025-10	46.0	d0 egg-based Flulaval vaccine	seqneut25to26_sera_1021	0.0
seqneut25to26_sera_1021_d28	PENN	46	Female	2025-11	46.0	d28 egg-based Flulaval vaccine	seqneut25to26_sera_1021	28.0
seqneut25to26_sera_1001_d0	PENN	24	Male	2025-10	24.0	d0 egg-based Flulaval vaccine	seqneut25to26_sera_1001	0.0
seqneut25to26_sera_1001_d28	PENN	24	Male	2025-11	24.0	d28 egg-based Flulaval vaccine	seqneut25to26_sera_1001	28.0
seqneut25to26_sera_1011_d0	PENN	33	Female	2025-10	33.0	d0 egg-based Flulaval vaccine	seqneut25to26_sera_1011	0.0
seqneut25to26_sera_1011_d28	PENN	33	Female	2025-11	33.0	d28 egg-based Flulaval vaccine	seqneut25to26_sera_1011	28.0
seqneut25to26_sera_1056_d0	PENN	74	Female	2025-10	74.0	d0 egg-based Flulaval vaccine	seqneut25to26_sera_1056	0.0
seqneut25to26_sera_1056_d28	PENN	74	Female	2025-11	74.0	d28 egg-based Flulaval vaccine	seqneut25to26_sera_1056	28.0
seqneut25to26_sera_1020_d0	PENN	43	Female	2025-10	43.0	d0 egg-based Flulaval vaccine	seqneut25to26_sera_1020	0.0
seqneut25to26_sera_1020_d28	PENN	43	Female	2025-11	43.0	d28 egg-based Flulaval vaccine	seqneut25to26_sera_1020	28.0
seqneut25to26_sera_1043_d0	PENN	65	Female	2025-10	65.0	d0 egg-based Flulaval vaccine	seqneut25to26_sera_1043	0.0
seqneut25to26_sera_1043_d28	PENN	65	Female	2025-11	65.0	d28 egg-based Flulaval vaccine	seqneut25to26_sera_1043	28.0
seqneut25to26_sera_1058_d0	PENN	78	Female	2025-10	78.0	d0 egg-based Flulaval vaccine	seqneut25to26_sera_1058	0.0
seqneut25to26_sera_1058_d28	PENN	78	Female	2025-11	78.0	d28 egg-based Flulaval vaccine	seqneut25to26_sera_1058	28.0
seqneut25to26_sera_1015_d0	PENN	39	Male	2025-10	39.0	d0 egg-based Flulaval vaccine	seqneut25to26_sera_1015	0.0
seqneut25to26_sera_1015_d28	PENN	39	Male	2025-11	39.0	d28 egg-based Flulaval vaccine	seqneut25to26_sera_1015	28.0
seqneut25to26_sera_1039_d0	PENN	61	Male	2025-10	61.0	d0 egg-based Flulaval vaccine	seqneut25to26_sera_1039	0.0
seqneut25to26_sera_1039_d28	PENN	61	Male	2025-11	61.0	d28 egg-based Flulaval vaccine	seqneut25to26_sera_1039	28.0
seqneut25to26_sera_1025_d0	PENN	49	Male	2025-10	49.0	d0 egg-based Flulaval vaccine	seqneut25to26_sera_1025	0.0
seqneut25to26_sera_1025_d28	PENN	49	Male	2025-11	49.0	d28 egg-based Flulaval vaccine	seqneut25to26_sera_1025	28.0
seqneut25to26_sera_1047_d0	PENN	68	Male	2025-10	68.0	d0 egg-based Flulaval vaccine	seqneut25to26_sera_1047	0.0
seqneut25to26_sera_1047_d28	PENN	68	Male	2025-11	68.0	d28 egg-based Flulaval vaccine	seqneut25to26_sera_1047	28.0
seqneut25to26_sera_1035_d0	PENN	57	Female	2025-10	57.0	d0 egg-based Flulaval vaccine	seqneut25to26_sera_1035	0.0
seqneut25to26_sera_1035_d28	PENN	57	Female	2025-11	57.0	d28 egg-based Flulaval vaccine	seqneut25to26_sera_1035	28.0
seqneut25to26_sera_1030_d0	PENN	51	Male	2025-10	51.0	d0 egg-based Flulaval vaccine	seqneut25to26_sera_1030	0.0
seqneut25to26_sera_1030_d28	PENN	51	Male	2025-11	51.0	d28 egg-based Flulaval vaccine	seqneut25to26_sera_1030	28.0
seqneut25to26_sera_1057_d0	PENN	76	Female	2025-10	76.0	d0 egg-based Flulaval vaccine	seqneut25to26_sera_1057	0.0
seqneut25to26_sera_1057_d28	PENN	76	Female	2025-11	76.0	d28 egg-based Flulaval vaccine	seqneut25to26_sera_1057	28.0
seqneut25to26_sera_1028_d0	PENN	50	Male	2025-10	50.0	d0 egg-based Flulaval vaccine	seqneut25to26_sera_1028	0.0
seqneut25to26_sera_1028_d28	PENN	50	Male	2025-11	50.0	d28 egg-based Flulaval vaccine	seqneut25to26_sera_1028	28.0
seqneut25to26_sera_1031_d0	PENN	51	Male	2025-10	51.0	d0 egg-based Flulaval vaccine	seqneut25to26_sera_1031	0.0
seqneut25to26_sera_1031_d28	PENN	51	Male	2025-11	51.0	d28 egg-based Flulaval vaccine	seqneut25to26_sera_1031	28.0
seqneut25to26_sera_1023_d0	PENN	48	Female	2025-10	48.0	d0 egg-based Flulaval vaccine	seqneut25to26_sera_1023	0.0
seqneut25to26_sera_1023_d28	PENN	48	Female	2025-11	48.0	d28 egg-based Flulaval vaccine	seqneut25to26_sera_1023	28.0
seqneut25to26_sera_1040_d0	PENN	61	Female	2025-10	61.0	d0 egg-based Flulaval vaccine	seqneut25to26_sera_1040	0.0
seqneut25to26_sera_1040_d28	PENN	61	Female	2025-11	61.0	d28 egg-based Flulaval vaccine	seqneut25to26_sera_1040	28.0
seqneut25to26_sera_1036_d0	PENN	57	Male	2025-10	57.0	d0 egg-based Flulaval vaccine	seqneut25to26_sera_1036	0.0
seqneut25to26_sera_1036_d28	PENN	57	Male	2025-11	57.0	d28 egg-based Flulaval vaccine	seqneut25to26_sera_1036	28.0
seqneut25to26_sera_1041_d0	PENN	62	Female	2025-10	62.0	d0 egg-based Flulaval vaccine	seqneut25to26_sera_1041	0.0
seqneut25to26_sera_1041_d28	PENN	62	Female	2025-11	62.0	d28 egg-based Flulaval vaccine	seqneut25to26_sera_1041	28.0
seqneut25to26_sera_1008_d0	PENN	30	Male	2025-10	30.0	d0 egg-based Flulaval vaccine	seqneut25to26_sera_1008	0.0
seqneut25to26_sera_1008_d28	PENN	30	Male	2025-11	30.0	d28 egg-based Flulaval vaccine	seqneut25to26_sera_1008	28.0
seqneut25to26_sera_1007_d0	PENN	29	Female	2025-10	29.0	d0 egg-based Flulaval vaccine	seqneut25to26_sera_1007	0.0
seqneut25to26_sera_1007_d28	PENN	29	Female	2025-11	29.0	d28 egg-based Flulaval vaccine	seqneut25to26_sera_1007	28.0
seqneut25to26_sera_1005_d0	PENN	28	Male	2025-10	28.0	d0 egg-based Flulaval vaccine	seqneut25to26_sera_1005	0.0
seqneut25to26_sera_1005_d28	PENN	28	Male	2025-11	28.0	d28 egg-based Flulaval vaccine	seqneut25to26_sera_1005	28.0
seqneut25to26_sera_1009_d0	PENN	31	Female	2025-10	31.0	d0 egg-based Flulaval vaccine	seqneut25to26_sera_1009	0.0
seqneut25to26_sera_1009_d28	PENN	31	Female	2025-11	31.0	d28 egg-based Flulaval vaccine	seqneut25to26_sera_1009	28.0
seqneut25to26_sera_1017_d0	PENN	41	Male	2025-10	41.0	d0 egg-based Flulaval vaccine	seqneut25to26_sera_1017	0.0
seqneut25to26_sera_1017_d28	PENN	41	Male	2025-11	41.0	d28 egg-based Flulaval vaccine	seqneut25to26_sera_1017	28.0
seqneut25to26_sera_1013_d0	PENN	36	Female	2025-10	36.0	d0 egg-based Flulaval vaccine	seqneut25to26_sera_1013	0.0
seqneut25to26_sera_1013_d28	PENN	36	Female	2025-11	36.0	d28 egg-based Flulaval vaccine	seqneut25to26_sera_1013	28.0
seqneut25to26_sera_1004_d0	PENN	26	Male	2025-10	26.0	d0 egg-based Flulaval vaccine	seqneut25to26_sera_1004	0.0
seqneut25to26_sera_1004_d28	PENN	26	Male	2025-11	26.0	d28 egg-based Flulaval vaccine	seqneut25to26_sera_1004	28.0
seqneut25to26_sera_1054_d0	PENN	72	Male	2025-10	72.0	d0 egg-based Flulaval vaccine	seqneut25to26_sera_1054	0.0
seqneut25to26_sera_1054_d28	PENN	72	Male	2025-11	72.0	d28 egg-based Flulaval vaccine	seqneut25to26_sera_1054	28.0
seqneut25to26_sera_1033_d0	PENN	53	Female	2025-10	53.0	d0 egg-based Flulaval vaccine	seqneut25to26_sera_1033	0.0
seqneut25to26_sera_1033_d28	PENN	53	Female	2025-11	53.0	d28 egg-based Flulaval vaccine	seqneut25to26_sera_1033	28.0
seqneut25to26_sera_1051_d0	PENN	71	Male	2025-10	71.0	d0 egg-based Flulaval vaccine	seqneut25to26_sera_1051	0.0
seqneut25to26_sera_1051_d28	PENN	71	Male	2025-11	71.0	d28 egg-based Flulaval vaccine	seqneut25to26_sera_1051	28.0
seqneut25to26_sera_1044_d0	PENN	65	Female	2025-10	65.0	d0 egg-based Flulaval vaccine	seqneut25to26_sera_1044	0.0
seqneut25to26_sera_1044_d28	PENN	65	Female	2025-11	65.0	d28 egg-based Flulaval vaccine	seqneut25to26_sera_1044	28.0
seqneut25to26_sera_1059_d0	PENN	81	Female	2025-10	81.0	d0 egg-based Flulaval vaccine	seqneut25to26_sera_1059	0.0
seqneut25to26_sera_1059_d28	PENN	81	Female	2025-11	81.0	d28 egg-based Flulaval vaccine	seqneut25to26_sera_1059	28.0
seqneut25to26_sera_1024_d0	PENN	48	Male	2025-10	48.0	d0 egg-based Flulaval vaccine	seqneut25to26_sera_1024	0.0
seqneut25to26_sera_1024_d28	PENN	48	Male	2025-11	48.0	d28 egg-based Flulaval vaccine	seqneut25to26_sera_1024	28.0
seqneut25to26_sera_1003_d0	PENN	25	Male	2025-10	25.0	d0 egg-based Flulaval vaccine	seqneut25to26_sera_1003	0.0
seqneut25to26_sera_1003_d28	PENN	25	Male	2025-11	25.0	d28 egg-based Flulaval vaccine	seqneut25to26_sera_1003	28.0
seqneut25to26_sera_1055_d0	PENN	73	Male	2025-10	73.0	d0 egg-based Flulaval vaccine	seqneut25to26_sera_1055	0.0
seqneut25to26_sera_1055_d28	PENN	73	Male	2025-11	73.0	d28 egg-based Flulaval vaccine	seqneut25to26_sera_1055	28.0
seqneut25to26_sera_1045_d0	PENN	65	Female	2025-10	65.0	d0 egg-based Flulaval vaccine	seqneut25to26_sera_1045	0.0
seqneut25to26_sera_1045_d28	PENN	65	Female	2025-11	65.0	d28 egg-based Flulaval vaccine	seqneut25to26_sera_1045	28.0
seqneut25to26_sera_1037_d0	PENN	60	Female	2025-10	60.0	d0 egg-based Flulaval vaccine	seqneut25to26_sera_1037	0.0
seqneut25to26_sera_1037_d28	PENN	60	Female	2025-11	60.0	d28 egg-based Flulaval vaccine	seqneut25to26_sera_1037	28.0
seqneut25to26_sera_1006_d0	PENN	28	Male	2025-10	28.0	d0 egg-based Flulaval vaccine	seqneut25to26_sera_1006	0.0
seqneut25to26_sera_1006_d28	PENN	28	Male	2025-11	28.0	d28 egg-based Flulaval vaccine	seqneut25to26_sera_1006	28.0
seqneut25to26_sera_1026_d0	PENN	49	Female	2025-10	49.0	d0 egg-based Flulaval vaccine	seqneut25to26_sera_1026	0.0
seqneut25to26_sera_1026_d28	PENN	49	Female	2025-11	49.0	d28 egg-based Flulaval vaccine	seqneut25to26_sera_1026	28.0
seqneut25to26_sera_1048_d0	PENN	69	Female	2025-10	69.0	d0 egg-based Flulaval vaccine	seqneut25to26_sera_1048	0.0
seqneut25to26_sera_1048_d28	PENN	69	Female	2025-11	69.0	d28 egg-based Flulaval vaccine	seqneut25to26_sera_1048	28.0
seqneut25to26_sera_1046_d0	PENN	67	Male	2025-10	67.0	d0 egg-based Flulaval vaccine	seqneut25to26_sera_1046	0.0
seqneut25to26_sera_1046_d28	PENN	67	Male	2025-11	67.0	d28 egg-based Flulaval vaccine	seqneut25to26_sera_1046	28.0
seqneut25to26_sera_1012_d0	PENN	34	Female	2025-10	34.0	d0 egg-based Flulaval vaccine	seqneut25to26_sera_1012	0.0
seqneut25to26_sera_1012_d28	PENN	34	Female	2025-11	34.0	d28 egg-based Flulaval vaccine	seqneut25to26_sera_1012	28.0
seqneut25to26_sera_1018_d0	PENN	41	Female	2025-10	41.0	d0 egg-based Flulaval vaccine	seqneut25to26_sera_1018	0.0
seqneut25to26_sera_1018_d28	PENN	41	Female	2025-11	41.0	d28 egg-based Flulaval vaccine	seqneut25to26_sera_1018	28.0
seqneut25to26_sera_1032_d0	PENN	52	Male	2025-10	52.0	d0 egg-based Flulaval vaccine	seqneut25to26_sera_1032	0.0
seqneut25to26_sera_1032_d28	PENN	52	Male	2025-11	52.0	d28 egg-based Flulaval vaccine	seqneut25to26_sera_1032	28.0
seqneut25to26_sera_1038_d0	PENN	60	Male	2025-10	60.0	d0 egg-based Flulaval vaccine	seqneut25to26_sera_1038	0.0
seqneut25to26_sera_1038_d28	PENN	60	Male	2025-11	60.0	d28 egg-based Flulaval vaccine	seqneut25to26_sera_1038	28.0
seqneut25to26_sera_1034_d0	PENN	55	Male	2025-10	55.0	d0 egg-based Flulaval vaccine	seqneut25to26_sera_1034	0.0
seqneut25to26_sera_1034_d28	PENN	55	Male	2025-11	55.0	d28 egg-based Flulaval vaccine	seqneut25to26_sera_1034	28.0
seqneut25to26_sera_1027_d0	PENN	49	Female	2025-10	49.0	d0 egg-based Flulaval vaccine	seqneut25to26_sera_1027	0.0
seqneut25to26_sera_1027_d28	PENN	49	Female	2025-11	49.0	d28 egg-based Flulaval vaccine	seqneut25to26_sera_1027	28.0
seqneut25to26_sera_1052_d0	PENN	71	Male	2025-10	71.0	d0 egg-based Flulaval vaccine	seqneut25to26_sera_1052	0.0
seqneut25to26_sera_1052_d28	PENN	71	Male	2025-11	71.0	d28 egg-based Flulaval vaccine	seqneut25to26_sera_1052	28.0
seqneut25to26_sera_1049_d0	PENN	69	Female	2025-10	69.0	d0 egg-based Flulaval vaccine	seqneut25to26_sera_1049	0.0
seqneut25to26_sera_1049_d28	PENN	69	Female	2025-11	69.0	d28 egg-based Flulaval vaccine	seqneut25to26_sera_1049	28.0
seqneut25to26_sera_1053_d0	PENN	71	Male	2025-10	71.0	d0 egg-based Flulaval vaccine	seqneut25to26_sera_1053	0.0
seqneut25to26_sera_1053_d28	PENN	71	Male	2025-11	71.0	d28 egg-based Flulaval vaccine	seqneut25to26_sera_1053	28.0
seqneut25to26_sera_1050_d0	PENN	70	Female	2025-10	70.0	d0 egg-based Flulaval vaccine	seqneut25to26_sera_1050	0.0
seqneut25to26_sera_1050_d28	PENN	70	Female	2025-11	70.0	d28 egg-based Flulaval vaccine	seqneut25to26_sera_1050	28.0
seqneut25to26_sera_1042_d0	PENN	62	Male	2025-10	62.0	d0 egg-based Flulaval vaccine	seqneut25to26_sera_1042	0.0
seqneut25to26_sera_1042_d28	PENN	62	Male	2025-11	62.0	d28 egg-based Flulaval vaccine	seqneut25to26_sera_1042	28.0
seqneut25to26_sera_1010_d0	PENN	32	Female	2025-10	32.0	d0 egg-based Flulaval vaccine	seqneut25to26_sera_1010	0.0
seqneut25to26_sera_1010_d28	PENN	32	Female	2025-11	32.0	d28 egg-based Flulaval vaccine	seqneut25to26_sera_1010	28.0
seqneut25to26_sera_1029_d0	PENN	50	Female	2025-10	50.0	d0 egg-based Flulaval vaccine	seqneut25to26_sera_1029	0.0
seqneut25to26_sera_1029_d28	PENN	50	Female	2025-11	50.0	d28 egg-based Flulaval vaccine	seqneut25to26_sera_1029	28.0
seqneut25to26_sera_1014_d0	PENN	37	Male	2025-10	37.0	d0 egg-based Flulaval vaccine	seqneut25to26_sera_1014	0.0
seqneut25to26_sera_1014_d28	PENN	37	Male	2025-11	37.0	d28 egg-based Flulaval vaccine	seqneut25to26_sera_1014	28.0
seqneut25to26_sera_1022_d0	PENN	46	Male	2025-10	46.0	d0 egg-based Flulaval vaccine	seqneut25to26_sera_1022	0.0
seqneut25to26_sera_1022_d28	PENN	46	Male	2025-11	46.0	d28 egg-based Flulaval vaccine	seqneut25to26_sera_1022	28.0
seqneut25to26_sera_1019_d0	PENN	41	Male	2025-10	41.0	d0 egg-based Flulaval vaccine	seqneut25to26_sera_1019	0.0
seqneut25to26_sera_1019_d28	PENN	41	Male	2025-11	41.0	d28 egg-based Flulaval vaccine	seqneut25to26_sera_1019	28.0
seqneut25to26_sera_0001	SCH	11-15y	Female	2025-11	13.0
seqneut25to26_sera_0002	SCH	5-10y	Female	2025-11	7.5
seqneut25to26_sera_0003	SCH	2-4y	Female	2025-11	3.0
seqneut25to26_sera_0004	SCH	5-10y	Female	2025-11	7.5
seqneut25to26_sera_0005	SCH	2-4y	Female	2025-11	3.0
seqneut25to26_sera_0006	SCH	11-15y	Female	2025-11	13.0
seqneut25to26_sera_0007	SCH	5-10y	Female	2025-11	7.5
seqneut25to26_sera_0008	SCH	11-15y	Male	2025-11	13.0
seqneut25to26_sera_0009	SCH	2-4y	Male	2025-11	3.0
seqneut25to26_sera_0010	SCH	11-15y	Female	2025-11	13.0
seqneut25to26_sera_0011	SCH	0-1y	Female	2025-11	0.5
seqneut25to26_sera_0012	SCH	11-15y	Male	2025-11	13.0
seqneut25to26_sera_0013	SCH	11-15y	Female	2025-11	13.0
seqneut25to26_sera_0014	SCH	0-1y	Male	2025-11	0.5
seqneut25to26_sera_0015	SCH	0-1y	Female	2025-11	0.5
seqneut25to26_sera_0016	SCH	0-1y	Male	2025-11	0.5
seqneut25to26_sera_0017	SCH	5-10y	Male	2025-11	7.5
seqneut25to26_sera_0018	SCH	2-4y	Male	2025-11	3.0
seqneut25to26_sera_0019	SCH	5-10y	Male	2025-11	7.5
seqneut25to26_sera_0020	SCH	0-1y	Female	2025-11	0.5
seqneut25to26_sera_0021	SCH	5-10y	Male	2025-11	7.5
seqneut25to26_sera_0022	SCH	2-4y	Male	2025-11	3.0
seqneut25to26_sera_0023	SCH	5-10y	Male	2025-11	7.5
seqneut25to26_sera_0024	SCH	2-4y	Male	2025-11	3.0
seqneut25to26_sera_0025	SCH	5-10y	Female	2025-11	7.5
seqneut25to26_sera_0026	SCH	2-4y	Female	2025-11	3.0
seqneut25to26_sera_0027	SCH	11-15y	Male	2025-11	13.0
seqneut25to26_sera_0028	SCH	11-15y	Female	2025-11	13.0
seqneut25to26_sera_0029	SCH	11-15y	Female	2025-11	13.0
seqneut25to26_sera_0030	SCH	11-15y	Female	2025-11	13.0
seqneut25to26_sera_0031	SCH	11-15y	Male	2025-11	13.0
seqneut25to26_sera_0032	SCH	5-10y	Female	2025-11	7.5
seqneut25to26_sera_0033	SCH	2-4y	Female	2025-11	3.0
seqneut25to26_sera_0034	SCH	11-15y	Female	2025-11	13.0
seqneut25to26_sera_0035	SCH	2-4y	Male	2025-11	3.0
seqneut25to26_sera_0036	SCH	0-1y	Male	2025-11	0.5
seqneut25to26_sera_0037	SCH	5-10y	Male	2025-11	7.5
seqneut25to26_sera_0038	SCH	2-4y	Female	2025-11	3.0
seqneut25to26_sera_0039	SCH	5-10y	Female	2025-11	7.5
seqneut25to26_sera_0040	SCH	0-1y	Male	2025-11	0.5
seqneut25to26_sera_5001	CTS	45-59	Male	2025-11	52.0
seqneut25to26_sera_5002	CTS	45-59	Female	2025-11	52.0
seqneut25to26_sera_5003	CTS	75+	Male	2025-11	75.0
seqneut25to26_sera_5004	CTS	30-44	Male	2025-11	37.0
seqneut25to26_sera_5005	CTS	45-59	Male	2025-11	52.0
seqneut25to26_sera_5006	CTS	60-74	Male	2025-11	67.0
seqneut25to26_sera_5007	CTS	30-44	Male	2025-11	37.0
seqneut25to26_sera_5008	CTS	18-29	Male	2025-11	23.5
seqneut25to26_sera_5009	CTS	45-59	Female	2025-11	52.0
seqneut25to26_sera_5010	CTS	45-59	Male	2025-11	52.0
seqneut25to26_sera_5011	CTS	30-44	Male	2025-11	37.0
seqneut25to26_sera_5012	CTS	60-74	Male	2025-11	67.0
seqneut25to26_sera_5013	CTS	30-44	Male	2025-11	37.0
seqneut25to26_sera_5014	CTS	60-74	Female	2025-11	67.0
seqneut25to26_sera_5015	CTS	18-29	Female	2025-11	23.5
seqneut25to26_sera_5016	CTS	30-44	Female	2025-11	37.0
seqneut25to26_sera_5017	CTS	60-74	Female	2025-11	67.0
seqneut25to26_sera_5018	CTS	60-74	Female	2025-11	67.0
seqneut25to26_sera_5019	CTS	60-74	Female	2025-11	67.0
seqneut25to26_sera_5020	CTS	30-44	Male	2025-11	37.0
seqneut25to26_sera_5021	CTS	30-44	Female	2025-11	37.0
seqneut25to26_sera_5022	CTS	45-59	Male	2025-11	52.0
seqneut25to26_sera_5023	CTS	75+	Female	2025-11	75.0
seqneut25to26_sera_5024	CTS	18-29	Female	2025-11	23.5
seqneut25to26_sera_5025	CTS	75+	Male	2025-11	75.0
seqneut25to26_sera_5026	CTS	75+	Female	2025-11	75.0
seqneut25to26_sera_5027	CTS	75+	Female	2025-11	75.0
seqneut25to26_sera_5028	CTS	45-59	Female	2025-11	52.0
seqneut25to26_sera_5029	CTS	18-29	Male	2025-11	23.5
seqneut25to26_sera_5030	CTS	30-44	Female	2025-11	37.0
seqneut25to26_sera_5031	CTS	18-29	Male	2025-11	23.5
seqneut25to26_sera_5032	CTS	30-44	Male	2025-11	37.0
seqneut25to26_sera_5033	CTS	75+	Male	2025-11	75.0
seqneut25to26_sera_5034	CTS	30-44	Male	2025-11	37.0
seqneut25to26_sera_5035	CTS	75+	Male	2025-11	75.0
seqneut25to26_sera_5036	CTS	18-29	Male	2025-11	23.5
seqneut25to26_sera_5037	CTS	75+	Female	2025-11	75.0
seqneut25to26_sera_5038	CTS	60-74	Male	2025-11	67.0
seqneut25to26_sera_5039	CTS	30-44	Male	2025-11	37.0
seqneut25to26_sera_5040	CTS	45-59	Male	2025-11	52.0
